# Translational activation by an alternative sigma factor in *Bacillus subtilis*

**DOI:** 10.1101/2021.03.06.434181

**Authors:** Dylan M. McCormick, Jean-Benoît Lalanne, Tammy C. T. Lan, Silvi Rouskin, Gene-Wei Li

## Abstract

Sigma factors are an important class of bacterial transcription factors that lend specificity to RNA polymerases by binding to distinct promoter elements for genes in their regulons. Here we show that activation of the general stress sigma factor, σ^B^, in *Bacillus subtilis* paradoxically leads to dramatic induction of translation for a subset of its regulon genes. These genes are translationally repressed when transcribed by the housekeeping sigma factor, σ^A^, owing to extended RNA secondary structures as determined *in vivo* using DMS-MaPseq. Transcription from σ^B^-dependent promoters liberates the secondary structures and activates translation, leading to dual induction. Translation efficiencies between σ^B^- and σ^A^-dependent RNA isoforms can vary by up to 100-fold, which in multiple cases exceeds the magnitude of transcriptional induction. These results highlight the role of long-range RNA folding in modulating translation and demonstrate that a transcription factor can regulate protein synthesis beyond its effects on transcript levels.
