## Supplemental Table 1 for "Translational activation by an alternative sigma factor in *Bacillus subtilis*"

### Sheet: Sheet1
Strain	Genotype	Description	Growth medium
GLB115	Bacillus subtilis subsp. 168	Wild-type	LB
GLB452	lacA::PspankHy-RF1-PrmC-YwkF camR, amyE::Pxyl-RF2 (no frameshift) specR, prfB::∅, prfA::∅	Orthogonally inducible RF1 and RF2 (endogenous copies deleted)	MCC, 1% glycerol, 10 uM IPTG, 0% xylose
GLB452	lacA::PspankHy-RF1-PrmC-YwkF camR, amyE::Pxyl-RF2 (no frameshift) specR, prfB::∅, prfA::∅	Orthogonally inducible RF1 and RF2 (endogenous copies deleted)	MCC, 1% glycerol, 500 uM IPTG, 0.5% xylose
GLB452	lacA::PspankHy-RF1-PrmC-YwkF camR, amyE::Pxyl-RF2 (no frameshift) specR, prfB::∅, prfA::∅	Orthogonally inducible RF1 and RF2 (endogenous copies deleted)	MCC, 1% glycerol, 10 uM IPTG, 0.5% xylose
GLB452	lacA::PspankHy-RF1-PrmC-YwkF camR, amyE::Pxyl-RF2 (no frameshift) specR, prfB::∅, prfA::∅	Orthogonally inducible RF1 and RF2 (endogenous copies deleted)	MCC, 1% glycerol, 25 uM IPTG, 0.015% xylose
GLB452	lacA::PspankHy-RF1-PrmC-YwkF camR, amyE::Pxyl-RF2 (no frameshift) specR, prfB::∅, prfA::∅	Orthogonally inducible RF1 and RF2 (endogenous copies deleted)	MCC, 1% glycerol, 500 uM IPTG, 0% xylose
GLB372	3610 ylbF::mls	Deletion of YlbF (member of the Y-complex, see DeLoughery et al, PNAS, 2018).	LB
CAG74829	lacA::Pxyl-dcas9(ErmR), amyE::Pveg-sgRNA_prfA(CmR)	CRISPRi with sgRNA targeting prfA (gene for RF1)	LB, 0.04% w/v xylose
CAG74815	lacA::Pxyl-dcas9(ErmR), amyE::Pveg-sgRNA_prfB(CmR)	CRISPRi with sgRNA targeting prfB (gene for RF2)	LB, 0.05% w/v xylose
GLB115	Bacillus subtilis subsp. 168	Wild-type	MCC, 1% glycerol
GLB115	Bacillus subtilis subsp. 168	Wild-type	MCC, 1% glycerol, 500 uM IPTG, 0.5% xylose
GLB455	amyE::Pxyl-GFP_RFP(SpcR), lacA::PspankHy-RFP_GFP(CmR)	Ectopic expression of fluorescent proteins	MCC, 1% glycerol, 0.2% xylose, 100 uM IPTG
GLB455	amyE::Pxyl-GFP_RFP(SpcR), lacA::PspankHy-RFP_GFP(CmR)	Ectopic expression of fluorescent proteins	MCC, 1% glycerol, 0.5% xylose, 1 mM IPTG
